# Evaluation of Model Fit of Inferred Admixture Proportions

**DOI:** 10.1101/708883

**Authors:** Genís Garcia-Erill, Anders Albrechtsen

## Abstract

Model based methods for genetic clustering of individuals such as those implemented in *structure* or ADMIXTURE allow to infer individual ancestries and study population structure. The underlying model makes several assumptions about the demographic history that shaped the analysed genetic data. One assumption is that all individuals are a result of K homogeneous ancestral populations that are all well represented in the data, while another assumption is that no drift happened after the admixture event. The histories of many real world populations do not conform to that model, and in that case taking the inferred admixture proportions at face value might be misleading. We propose a method to evaluate the fit of admixture models based on estimating the correlation of the residual difference between the true genotypes and the genotypes predicted by the model. When the model assumptions are not violated, the residuals from a pair of individuals are not correlated. In case of a bad fit, individuals with similar demographic histories have a positive correlation of their residuals. Using simulated and real data, we show how the method is able to detect a bad fit of inferred admixture proportions due to using an insufficient number of clusters K or to demographic histories that deviate significantly from the admixture model assumptions, such as admixture from ghost populations, drift after admixture events and non-discrete ancestral populations. We have implemented the method as an open source software that can be applied to both unphased genotypes and next generation sequencing data.
