## Supplementary material for "Evaluation of Model Fit of Inferred Admixture Proportions": 1000G individuals IDs

NA06984	CEU
NA06985	CEU
NA06986	CEU
NA06989	CEU
NA06994	CEU
NA07000	CEU
NA07037	CEU
NA07048	CEU
NA07051	CEU
NA07056	CEU
NA07347	CEU
NA07357	CEU
NA10847	CEU
NA10851	CEU
NA11829	CEU
NA11830	CEU
NA11831	CEU
NA11832	CEU
NA11840	CEU
NA11843	CEU
NA11881	CEU
NA11892	CEU
NA11893	CEU
NA11894	CEU
NA11918	CEU
NA11919	CEU
NA11920	CEU
NA11930	CEU
NA11931	CEU
NA11932	CEU
NA11933	CEU
NA11992	CEU
NA11994	CEU
NA11995	CEU
NA12003	CEU
NA12004	CEU
NA12005	CEU
NA12006	CEU
NA12043	CEU
NA12044	CEU
NA12045	CEU
NA12046	CEU
NA12058	CEU
NA12144	CEU
NA12154	CEU
NA12155	CEU
NA12156	CEU
NA12234	CEU
NA12249	CEU
NA12272	CEU
NA12273	CEU
NA12275	CEU
NA12282	CEU
NA12283	CEU
NA12286	CEU
NA12287	CEU
NA12340	CEU
NA12341	CEU
NA12342	CEU
NA12347	CEU
NA12348	CEU
NA12383	CEU
NA12399	CEU
NA12400	CEU
NA12413	CEU
NA12414	CEU
NA12489	CEU
NA12546	CEU
NA12716	CEU
NA12717	CEU
NA12718	CEU
NA12748	CEU
NA12749	CEU
NA12750	CEU
NA12751	CEU
NA12760	CEU
NA12761	CEU
NA12762	CEU
NA12763	CEU
NA12775	CEU
NA12776	CEU
NA12777	CEU
NA12778	CEU
NA12812	CEU
NA12813	CEU
NA12814	CEU
NA12815	CEU
NA12827	CEU
NA12828	CEU
NA12829	CEU
NA12830	CEU
NA12842	CEU
NA12843	CEU
NA12872	CEU
NA12873	CEU
NA12874	CEU
NA12878	CEU
NA12889	CEU
NA12890	CEU
NA18486	YRI
NA18488	YRI
NA18489	YRI
NA18498	YRI
NA18499	YRI
NA18501	YRI
NA18502	YRI
NA18504	YRI
NA18505	YRI
NA18507	YRI
NA18508	YRI
NA18510	YRI
NA18511	YRI
NA18516	YRI
NA18517	YRI
NA18519	YRI
NA18520	YRI
NA18522	YRI
NA18523	YRI
NA18525	CHB
NA18526	CHB
NA18528	CHB
NA18530	CHB
NA18531	CHB
NA18532	CHB
NA18533	CHB
NA18534	CHB
NA18535	CHB
NA18536	CHB
NA18537	CHB
NA18538	CHB
NA18539	CHB
NA18541	CHB
NA18542	CHB
NA18543	CHB
NA18544	CHB
NA18545	CHB
NA18546	CHB
NA18547	CHB
NA18548	CHB
NA18549	CHB
NA18550	CHB
NA18552	CHB
NA18553	CHB
NA18555	CHB
NA18557	CHB
NA18558	CHB
NA18559	CHB
NA18560	CHB
NA18561	CHB
NA18562	CHB
NA18563	CHB
NA18564	CHB
NA18565	CHB
NA18566	CHB
NA18567	CHB
NA18570	CHB
NA18571	CHB
NA18572	CHB
NA18573	CHB
NA18574	CHB
NA18577	CHB
NA18579	CHB
NA18582	CHB
NA18591	CHB
NA18592	CHB
NA18593	CHB
NA18595	CHB
NA18596	CHB
NA18597	CHB
NA18599	CHB
NA18602	CHB
NA18603	CHB
NA18605	CHB
NA18606	CHB
NA18608	CHB
NA18609	CHB
NA18610	CHB
NA18611	CHB
NA18612	CHB
NA18613	CHB
NA18614	CHB
NA18615	CHB
NA18616	CHB
NA18617	CHB
NA18618	CHB
NA18619	CHB
NA18620	CHB
NA18621	CHB
NA18622	CHB
NA18623	CHB
NA18624	CHB
NA18625	CHB
NA18626	CHB
NA18627	CHB
NA18628	CHB
NA18629	CHB
NA18630	CHB
NA18631	CHB
NA18632	CHB
NA18633	CHB
NA18634	CHB
NA18635	CHB
NA18636	CHB
NA18637	CHB
NA18638	CHB
NA18639	CHB
NA18640	CHB
NA18641	CHB
NA18642	CHB
NA18643	CHB
NA18644	CHB
NA18645	CHB
NA18646	CHB
NA18647	CHB
NA18648	CHB
NA18740	CHB
NA18745	CHB
NA18747	CHB
NA18748	CHB
NA18749	CHB
NA18757	CHB
NA18853	YRI
NA18856	YRI
NA18858	YRI
NA18861	YRI
NA18864	YRI
NA18865	YRI
NA18867	YRI
NA18868	YRI
NA18870	YRI
NA18871	YRI
NA18873	YRI
NA18874	YRI
NA18876	YRI
NA18877	YRI
NA18878	YRI
NA18879	YRI
NA18881	YRI
NA18907	YRI
NA18908	YRI
NA18909	YRI
NA18910	YRI
NA18912	YRI
NA18915	YRI
NA18916	YRI
NA18917	YRI
NA18923	YRI
NA18924	YRI
NA18933	YRI
NA18934	YRI
NA19092	YRI
NA19093	YRI
NA19095	YRI
NA19096	YRI
NA19098	YRI
NA19099	YRI
NA19102	YRI
NA19107	YRI
NA19108	YRI
NA19113	YRI
NA19114	YRI
NA19116	YRI
NA19117	YRI
NA19118	YRI
NA19119	YRI
NA19121	YRI
NA19129	YRI
NA19130	YRI
NA19131	YRI
NA19137	YRI
NA19138	YRI
NA19141	YRI
NA19143	YRI
NA19144	YRI
NA19146	YRI
NA19147	YRI
NA19149	YRI
NA19152	YRI
NA19153	YRI
NA19159	YRI
NA19160	YRI
NA19171	YRI
NA19172	YRI
NA19175	YRI
NA19184	YRI
NA19185	YRI
NA19189	YRI
NA19190	YRI
NA19197	YRI
NA19198	YRI
NA19200	YRI
NA19201	YRI
NA19204	YRI
NA19206	YRI
NA19207	YRI
NA19209	YRI
NA19210	YRI
NA19213	YRI
NA19214	YRI
NA19222	YRI
NA19223	YRI
NA19225	YRI
NA19235	YRI
NA19236	YRI
NA19238	YRI
NA19239	YRI
NA19247	YRI
NA19248	YRI
NA19256	YRI
NA19257	YRI
NA19625	ASW
NA19648	MXL
NA19649	MXL
NA19651	MXL
NA19652	MXL
NA19654	MXL
NA19655	MXL
NA19657	MXL
NA19658	MXL
NA19661	MXL
NA19663	MXL
NA19664	MXL
NA19669	MXL
NA19670	MXL
NA19676	MXL
NA19678	MXL
NA19679	MXL
NA19681	MXL
NA19682	MXL
NA19684	MXL
NA19700	ASW
NA19701	ASW
NA19703	ASW
NA19704	ASW
NA19707	ASW
NA19711	ASW
NA19712	ASW
NA19713	ASW
NA19716	MXL
NA19717	MXL
NA19719	MXL
NA19720	MXL
NA19722	MXL
NA19723	MXL
NA19725	MXL
NA19726	MXL
NA19728	MXL
NA19729	MXL
NA19731	MXL
NA19732	MXL
NA19734	MXL
NA19735	MXL
NA19740	MXL
NA19741	MXL
NA19746	MXL
NA19747	MXL
NA19749	MXL
NA19750	MXL
NA19752	MXL
NA19755	MXL
NA19756	MXL
NA19758	MXL
NA19759	MXL
NA19761	MXL
NA19762	MXL
NA19764	MXL
NA19770	MXL
NA19771	MXL
NA19773	MXL
NA19774	MXL
NA19776	MXL
NA19777	MXL
NA19779	MXL
NA19780	MXL
NA19782	MXL
NA19783	MXL
NA19785	MXL
NA19786	MXL
NA19788	MXL
NA19789	MXL
NA19792	MXL
NA19794	MXL
NA19795	MXL
NA19818	ASW
NA19819	ASW
NA19834	ASW
NA19835	ASW
NA19900	ASW
NA19901	ASW
NA19904	ASW
NA19908	ASW
NA19909	ASW
NA19913	ASW
NA19914	ASW
NA19916	ASW
NA19917	ASW
NA19920	ASW
NA19921	ASW
NA19922	ASW
NA19923	ASW
NA19982	ASW
NA19984	ASW
NA20126	ASW
NA20127	ASW
NA20274	ASW
NA20276	ASW
NA20278	ASW
NA20281	ASW
NA20282	ASW
NA20287	ASW
NA20289	ASW
NA20291	ASW
NA20294	ASW
NA20296	ASW
NA20298	ASW
NA20299	ASW
NA20314	ASW
NA20317	ASW
NA20318	ASW
NA20320	ASW
NA20321	ASW
NA20332	ASW
NA20334	ASW
NA20339	ASW
NA20340	ASW
NA20342	ASW
NA20346	ASW
NA20348	ASW
NA20351	ASW
NA20355	ASW
NA20356	ASW
NA20357	ASW
NA20359	ASW
NA20362	ASW
NA20412	ASW
